# Enzalutamide-induced PTH1R-mediated TGFBR2 decrease in osteoblasts contributes to resistance in prostate cancer bone metastases

**DOI:** 10.1101/829044

**Authors:** Shang Su, Jingchen Cao, Xiangqi Meng, Ruihua Liu, Alexandra Vander Ark, Erica Woodford, Reian Zhang, Isabelle Stiver, Xiaotun Zhang, Zachary B. Madaj, Megan J. Bowman, Yingying Wu, H. Eric Xu, Bin Chen, Haiquan Yu, Xiaohong Li

## Abstract

Over 80% of prostate cancer (PCa) patients in the United States die with bone metastases. Second-line hormonal therapies, such as enzalutamide, improve overall survival in about 50% of patients with bone metastases, but almost all responsive patients eventually develop enzalutamide resistance. Our study showed that although enzalutamide significantly inhibited the tumor growth of subcutaneously or orthotopically grafted PCa C4-2B cells, it had no effect on the bone lesion development when C4-2B tumors were grafted in the bone, suggesting a crucial role of the microenvironment in enzalutamide resistance in PCa bone metastasis. We found that enzalutamide significantly decreased the amount of the TGFBR2 (TGF-β type II receptor) in osteoblasts, both *in vitro* and in patient samples. The osteoblast-specific knockout of *Tgfbr2* significantly induced bone metastasis. We showed that the enzalutamide-induced TGFBR2 decrease in osteoblasts was mediated by increased PTH1R (parathyroid hormone/parathyroid hormone-related peptide receptor), which resulted in TGFBR2 degradation, and that blocking PTH1R rescued the TGFBR2 decrease. Furthermore, we found that PTH1R up-regulation by enzalutamide was correlated with increased *Pth1r* promoter occupancy by transcription factor NR2F1. Our findings highlight a potential enzalutamide-resistance mechanism through TGFBR2 decrease in osteoblasts, thus suggesting future PTH1R-blocking approaches to overcome enzalutamide resistance in PCa bone metastasis.
