## Supplemental Table 1 for "Enzalutamide-induced PTH1R-mediated TGFBR2 decrease in osteoblasts contributes to resistance in prostate cancer bone metastases"

### Sheet: SupplementalTable 1
						Supplemental Table 1 Cell-specific TGFBR2 staining scores for the tissues from the bone metastatic tissue microarray.
Patient	TAN_ Num	Tumor cells				Stroma/Fibroblasts				Osteoblasts	Osteoclasts	Survival from First Bone Metastasis (years)	Duration Ketoconazole (months)	Duration Abiraterone (months)	Duration Enzalutamide (months)
		Bone		Visceral		Bone		Visceral
		Tissue	Average Score	Tissue	Average Score	Tissue	Average Score	Tissue	Average Score
1	05-011	Thoracic-T11	2	Liver	2	Thoracic-T11	0.666667	Liver	0	2	NA	1	0	0
		Thoracic-T10	3	Lung	0.666667	Thoracic-T10	NA	Lung	0	NA	NA
2	05-092	Thoracic	1.33333	Liver	1.66667	Thoracic	1.66667	Liver	0.666667	NA	NA	1	1	0
		Lumbar	2	Lymph Node	2	Lumbar	2	Lymph Node	1	1	NA
3	05-116	Thoracic	NA	Liver	1.66667	Thoracic	2.33333	Liver	0	2	1	5	20	0
		Lumbar	1	Adrenal	1	Lumbar	1.5	Kidney	NA	0.333333	NA
4	05-144	Thoracic	0.666667	Lymph Node-M2	0.666667	Thoracic	0.333333	Lymph Node-M2	0.666667	2	NA	2	6	0
		Iliac	1.33333	Lymph Node-H2	0	Iliac	1	Lymph Node-H2	0	1.66667	NA
5	05-148	Rib	2	Liver	2	Rib	1	Liver	0.333333	2	1	1	1	0
		Lumbar	1.66667			Lumbar	0.333333			1.33333	1
6	05-165	Sternum	2	Pleural	2	Sternum	NA	Pleural	0	2	NA	2	1	0
		Rib	1.33333	Lung	1.66667	Rib	1.33333	Lung	1	NA	NA
7	05-187	Rib	2	Lymph Node	1	Rib	1.33333	Lymph Node	1	2	NA	2	0	0
		Femur	2	Liver	2	femur	2	Liver	0.666667	1	NA
8	05-214	Lumbar	1.66667	Lymph Node-E3	1.66667	Lumbar	1.33333	Lymph Node-E3	1.33333	1.5	NA	2	0	0
		Humerus	1.33333	Lymph Node-I2	1.33333	Humerus	1	Lymph Node-I2	1	1.5	NA
9	05-217			Lymph Node-F1	1			Lymph Node-F1	0
				Lymph Node-J3	0			Lymph Node-J3	0
10	05-221	Thoracic	1			Thoracic	1			2	1	0.6
		Rib	0			Rib	1			NA	NA
11	06-047	Rib	1.5	Lymph Node	2	Rib	1	Lymph Node	0	1.5	NA	4	6	0
		Thoracic	1.66667	Lung	1.33333	Thoracic	0	Lung	0	1.33333	NA
12	06-064	lumbar	1.66667			lumbar	0.333333			0	NA
		Iliac	2			Iliac	0.666667			2	2
13	06-081			Liver	NA			Liver	NA
				Lymph Node	NA			Lymph Node	NA
14	06-127	Sacrum	1.66667	Lymph Node-E1	1.33333	Sacrum	0.333333	Lymph Node-E1	0	1	NA	1	0	0
		Lumbar	2	Lymph Node-G1	2	Lumbar	0.666667	Lymph Node-G1	1.33333	1.5	NA
15	06-131	Thoracic-T9	1.33333			Thoracic-T9	1			NA	NA
		Thoracic-T12	1.66667			Thoracic-T12	0.333333			2	NA
16	06-134			Lymph Node	0.333333			Lymph Node	0
				Kidney	0			Kidney	0
17	07-042			Lymph Node	1.66667			Lymph Node	0
				Adrenal	1.33333			Adrenal	2
18	07-044	Thoracic	2			Thoracic	0.666667			2	2
		Rib	1.66667			Rib	0.666667			2.5	2
19	07-050	Thoracic	2.5			Thoracic	NA			1	NA
		Iliac	2			Iliac	1.33333			1.66667	1.33333
20	07-062	Lumbar	1	Liver	1	Lumbar	0	Liver	1	0.5	NA	1	14	0
21	07-097	Lumbar	1.66667			Lumbar	1			1.66667	2
		Humerus	1.66667			Humerus	1.5			1	NA
22	08-006	Iliac	1.33333	Lymph Node-J1	0	Iliac	0	Lymph Node	0	1	NA	4	23	0
		Lumbar	1	Lymph Node-H1	0	Lumbar	0.666667	Lymph Node	0	1	NA
23	08-016	Thoracic-T10	2	Lymph Node	0.666667	Thoracic-T10	1	Lymph Node	0	1.5	NA	0	0	0
		Thoracic-T12	2	Retroperitoneal Mass	0	Thoracic-T12	2	Retroperitoneal Mass	0	1.33333	NA
24	08-020	Lumbar	1.33333	Lung	0	Lumbar	0.333333	Lung	0	NA	NA	2	3	0
		Rib	2	Lymph Node	0	Rib	1	Lymph Node	0.333333	1	NA
25	08-093	Thoracic-T8	2	Lymph Node-G1	2	Thoracic-T8	2	Lymph Node-G1	2	1	NA	1	0	0
		Thoracic-T11	1.5	Lymph Node-H7	1.33333	Thoracic-T11	0	Lymph Node-H7	1	2	2
26	09-012	Humerus	1.66667			Humerus	1			2	NA
		Sacrum	2			Sacrum	1			1.33333	NA
27	10-013	Iliac	2	Lymph Node	0.666667	Iliac	1.66667	Lymph Node	0	1.33333	NA	4	0	0
		Rib	2	Retroperitoneal Mass	0.333333	Rib	1.33333	Retroperitoneal Mass	0	1.66667	2
28	10-039	Iliac	1.66667			Iliac	0.666667			0.5	NA
		Thoracic	1.66667			Thoracic	1			0.666667	NA
29	12-005	Humerus	1.33333	Liver	0.333333	Humerus	0.666667	Liver	0.666667	0.333333	2	4	3	3
		Lumbar	1.66667	Lung	0	Lumbar	1.33333	Lung	0	1	NA
30	12-011	Lumbar	2			Lumbar	NA			NA	NA
		Bone	0.666667			Bone	1.33333			1	2
31	12-021	Lumbar	0.333333	Liver	0.666667	Lumbar	0.666667	Liver	0.666667	NA	NA	1	0	6
		Thoracic	1	Pleural	0	Thoracic	0.333333	Pleural	0	NA	NA
32	13-012	Rib	0	Liver	1.33333	Rib	0	Liver	0.666667	0	NA				0.23
		Humerus	0.666667	Lung	0.333333	Humerus	0.333333	Lung	0.333333	0.333333	NA
33	13-042	Lumbar	1.66667	Liver	0.666667	Lumbar	1	Liver	0	NA	NA	1	0	3	1.35
		Thoracic	2	Lymph Node	0.333333	Thoracic	NA	Lymph Node	0	NA	NA
34	13-084	Thoracic	1	Liver	1	Thoracic	2	Liver	1	NA	NA	1	0	0
		Rib	1			Rib	1			NA	NA
35	13-099			Liver	1.33333			Liver	1
				Lung	1.5			Lung	1
36	13-101	Thoracic	2	Nodule	0.666667	Thoracic	1.5	Nodule	0.666667	2	NA	3	0	6	6.61
		Humerus	1.66667			Humerus	1.66667			1.66667	NA
37	13-104	Thoracic-T9	1	Lymph Node	0.666667	Thoracic-T9	0.5	Lymph Node	0.333333	0.5	NA	2	0	3	4.01
		Thoracic-T11	2	Kidney	1.66667	Thoracic-T11	NA	Kidney	1	1.5	NA
38	13-117	Humerus	1.66667	Liver	2	Humerus	1.66667	Liver	1	1.66667	NA	2	0	6	2.3
		Sternum	1			Sternum	1			0.5	NA
39	13-122	Lumbar	1.33333			Lumbar	NA			2	NA				0.56
		Rib	1.66667			Rib	1.66667			1.66667	NA
40	14-031	Thoracic	2	Pleural	2	Thoracic	2	Pleural	1.66667	0.666667	1	2	0	4
		Humerus	1.33333	Lung	2	Humerus	1.33333	Lung	1.66667	1	NA
41	14-039			Adrenal	0.666667			Adrenal	0.333333
				Liver	2			Liver	2
42	14-043	Lumbar	2	Liver	2	Lumbar	2	Liver	1.33333	1	2	8	24	0	8.82
		Thoracic	2			Thoracic	2			NA	NA
43	14-053	Sacrum	2	Liver	0.666667	Sacrum	1	Liver	0.666667	NA	NA	1	22	7
		Rib	2	Lymph Node	1	Rib	1.5	Lymph Node	0	1	NA
44	14-077	Sacrum	0	Liver	2	Sacrum	0	Liver	1	NA	NA	2	0	3
		Lumbar	2			Lumbar	NA			1.33333	NA
		Iliac	0.333333			Iliac	0			0.5	NA
45	10-068	Lumba-L3-II1	1			Lumba-L3-II1	0			0.666667	NA
		Lumbar-L3-GG2	2			Lumbar-L3-GG2	1			1	NA
Average Score			1.54329		1.07062		1.00714		0.557471	1.28495	1.62222
										0.029638
total:	visceral tissues	62
	bone tissues	79		osteoblasts:	NA: 17		Osteoclasts	NA: 64
					No staining: 3			scored: 15
					Ave: 1.25			Ave:1.62
